# Regulation of nuclear actin levels and MRTF/SRF target gene expression during PC6.3 cell differentiation

**DOI:** 10.1101/2022.06.14.496089

**Authors:** Salla Kyheröinen, Alise Hyrskyluoto, Maria Sokolova, Maria K. Vartiainen

## Abstract

Actin has important functions in both cytoplasm and nucleus of the cell, with active nuclear transport mechanisms maintaining the cellular actin balance. Nuclear actin levels are subject to regulation during many cellular processes from cell differentiation to cancer. Here we show that nuclear actin levels increase upon differentiation of PC6.3 cells towards neuron-like cells. Photobleaching experiments demonstrate that this increase is due to decreased nuclear export of actin during cell differentiation. Increased nuclear actin levels lead to decreased nuclear localization of MRTF-A, a well-established transcription cofactor of SRF. In line with MRTF-A localization, transcriptomics analysis reveals that MRTF/SRF target gene expression is first transiently activated, but then substantially downregulated during PC6.3 cell differentiation. This study therefore describes a novel cellular context, where regulation of nuclear actin is utilized to tune MRTF/SRF target gene expression during cell differentiation.
