## Supplemental table 3 for "Regulation of nuclear actin levels and MRTF/SRF target gene expression during PC6.3 cell differentiation"

### Sheet: MRTFtargets
Table S3a. SRF/MRTF target genes upregulated and downregulated during NGF driven PC6.3 cells differentiation. Log2FC> 0.6 or <-0.6 at any of the differentiation day. Final column shows the analysis of day 1 vs day 5 of differentiation.
			Day1		Day2		Day3		Day4		Day5		Day5 vs Day1
Ensembl_gene_ID	Gene Name	baseMean	log2FoldChange	pvalue	log2FoldChange.1	pvalue.1	log2FoldChange.2	pvalue.2	log2FoldChange.3	pvalue.3	log2FoldChange.4	pvalue.4	log2FoldChange.5	pvalue.5
ENSRNOG00000020552	Fosl1	1004.48	2.4329	9.58553e-48	1.54314	4.29643e-20	0.957649	1.27972e-08	0.495897	0.00331894	0.617644	0.00025559	-1.81526	1.20658e-27
ENSRNOG00000000967	Aacs	3322.41	0.915362	3.16789e-09	0.0671112	0.664535	-0.216749	0.161365	-0.409554	0.00817247	-0.446339	0.00396277	-1.3617	1.33607e-18
ENSRNOG00000002436	Mmd	11339.1	3.02616	5.21836e-63	2.27994	1.62037e-36	1.84951	1.34475e-24	1.67237	2.11697e-20	1.6764	1.72593e-20	-1.34976	7.24417e-14
ENSRNOG00000056756	Actn1	16804.4	1.28899	3.92127e-21	0.730853	8.88434e-08	0.145372	0.287499	0.00329501	0.980769	-0.0272667	0.84191	-1.31626	5.72733e-22
ENSRNOG00000014453	Anxa5	8241.79	1.51162	3.39895e-23	0.94759	5.0877e-10	0.773448	3.89146e-07	0.336836	0.0271759	0.213176	0.162221	-1.29845	1.54572e-17
ENSRNOG00000050997	Ifrd1	878.651	0.985494	0.00010811	1.14547	6.7938e-06	-0.0330257	0.896836	-0.0534978	0.833657	-0.20181	0.428384	-1.1873	3.10818e-06
ENSRNOG00000016924	Acly	34703.6	0.987448	3.16339e-31	0.471901	2.81597e-08	0.0706746	0.405698	-0.147901	0.0819176	-0.131566	0.121783	-1.11901	1.30589e-39
ENSRNOG00000043465	Arc	3125.08	0.744506	0.00107212	0.210453	0.355298	0.143905	0.527312	-0.161368	0.478512	-0.235374	0.30133	-0.97988	1.67382e-05
ENSRNOG00000018484	Plk3	751.281	1.6677	1.79876e-53	1.23131	1.747e-29	1.0151	1.42992e-20	0.777878	1.38524e-12	0.773882	2.12339e-12	-0.893822	2.79321e-17
ENSRNOG00000036701	Actg1	6832.65	0.740755	9.69497e-06	0.212199	0.205227	0.178173	0.287415	-0.101764	0.543549	-0.109083	0.515008	-0.849838	3.87472e-07
ENSRNOG00000016367	Vasp	2797.18	0.6561	6.68101e-12	0.222706	0.0201957	-0.0523704	0.585013	-0.210353	0.0285375	-0.175093	0.0686033	-0.831193	3.73627e-18
ENSRNOG00000053550	Itga1	2335.44	2.13155	4.08885e-33	1.94404	8.377e-28	1.63988	3.01766e-20	1.68665	2.52228e-21	1.44054	5.86295e-16	-0.691007	9.41785e-05
ENSRNOG00000012709	Bag2	475.485	0.755158	2.70278e-10	0.319859	0.00818439	0.206114	0.0875467	0.288085	0.0169503	0.163335	0.178614	-0.591824	6.47451e-07
ENSRNOG00000028498	Wdr1	6423.57	0.67757	3.50808e-10	0.213285	0.0485295	0.220722	0.0410954	0.117271	0.277997	0.132672	0.219858	-0.544897	4.4635e-07
ENSRNOG00000056038	Ehbp1l1	966.112	0.826671	8.43333e-19	0.475399	4.45448e-07	0.346522	0.000226788	0.287696	0.00226516	0.333103	0.0004204	-0.493568	9.56745e-08
ENSRNOG00000023896	Dusp6	1963.78	1.49113	NA	1.47917	NA	1.17382	NA	0.993961	NA	1.00612	NA	-0.485011	NA
ENSRNOG00000007136	Anxa7	6973.78	0.76198	1.70511e-20	0.400182	1.14408e-06	0.272999	0.000899282	0.310112	0.000162499	0.364059	9.62207e-06	-0.397922	1.20761e-06
ENSRNOG00000030118	Msn	19434.8	0.870486	8.34514e-22	0.493571	5.38939e-08	0.418746	3.9427e-06	0.448156	7.88292e-07	0.529279	5.48727e-09	-0.341208	0.000167235
ENSRNOG00000014872	Sec24d	2297.13	0.674036	3.13632e-09	0.264527	0.0204186	0.17055	0.134638	0.305347	0.00737805	0.333472	0.00345433	-0.340564	0.00269865
ENSRNOG00000018500	Frmd4a	771.043	1.90525	5.98896e-30	1.97605	4.64382e-32	1.53575	5.66154e-20	1.49219	6.37728e-19	1.60555	1.20115e-21	-0.2997	0.0686823
ENSRNOG00000001470	Limk1	2035.28	0.91199	6.2151e-20	0.711118	1.16887e-12	0.394268	8.17698e-05	0.520615	1.95597e-07	0.639095	1.70568e-10	-0.272896	0.00588601
ENSRNOG00000010106	Faxc	646.596	0.987656	3.27634e-05	0.930206	9.21293e-05	0.79035	0.000890514	0.706554	0.00297819	0.729616	0.00216766	-0.258039	0.277029
ENSRNOG00000013653	Pdlim7	1040.86	0.758341	1.6361e-17	0.499284	2.6125e-08	0.393822	1.07813e-05	0.277184	0.00203266	0.501283	2.30213e-08	-0.257058	0.00343804
ENSRNOG00000009592	Cyb5r3	3434.22	0.779844	3.81618e-11	0.521149	1.02202e-05	0.448411	0.000145514	0.390361	0.00094808	0.52478	8.85438e-06	-0.255064	0.0302281
ENSRNOG00000009630	Hsd17b12	3961.61	0.810704	1.89398e-16	0.71031	5.93807e-13	0.664311	1.57675e-11	0.669264	1.12818e-11	0.565309	1.01411e-08	-0.245395	0.0124463
ENSRNOG00000018237	Gstp1	2355.58	0.892106	0.000633491	0.677066	0.00951374	0.9547	0.000255512	0.783173	0.00270368	0.658355	0.0116903	-0.233751	0.370533
ENSRNOG00000004621	Rtn4	22080.7	0.798456	3.99395e-17	0.596018	3.42482e-10	0.608279	1.46804e-10	0.632011	2.7674e-11	0.576912	1.22506e-09	-0.221544	0.0194979
ENSRNOG00000047896	Kctd10	4118.62	0.689721	1.44751e-34	0.567785	8.40848e-24	0.3564	2.68219e-10	0.350971	5.19976e-10	0.468412	1.15665e-16	-0.221308	7.25304e-05
ENSRNOG00000013656	Lpar1	466.989	1.55546	8.96312e-27	1.25585	7.97034e-18	1.13918	5.56395e-15	1.15405	2.60164e-15	1.36726	6.80805e-21	-0.188204	0.181218
ENSRNOG00000001436	Ywhag	18021.1	0.922545	1.0372e-19	0.856867	3.26672e-17	0.642049	2.58726e-10	0.656271	1.03739e-10	0.780211	1.57294e-14	-0.142334	0.160623
ENSRNOG00000059461	B4galt1	954.887	1.07999	6.98102e-23	0.820496	9.95805e-14	0.881848	9.83707e-16	0.908588	1.37307e-16	0.946604	7.96794e-18	-0.133386	0.215166
ENSRNOG00000014162	Plekhb2	9497.26	0.68337	1.85813e-19	0.650293	9.53134e-18	0.426615	1.81506e-08	0.487551	1.2554e-10	0.581628	1.69065e-14	-0.101742	0.178188
ENSRNOG00000003745	Atf3	206.022	0.824938	9.45293e-05	0.658348	0.00188891	0.355498	0.0935733	0.354109	0.0951216	0.759789	0.000331762	-0.0651485	0.755733
ENSRNOG00000030266	Plekhg2	844.577	0.785145	3.94278e-10	0.887542	1.58566e-12	0.630336	5.22187e-07	0.704501	2.04572e-08	0.730099	6.48647e-09	-0.0550457	0.657293
ENSRNOG00000004139	Ndel1	3834.71	0.770344	5.75903e-20	0.689723	2.87352e-16	0.759296	1.88322e-19	0.797248	2.83196e-21	0.831816	5.47671e-23	0.0614719	0.462232
ENSRNOG00000010824	Parp8	1385.75	1.53335	1.42288e-22	1.41048	2.61444e-19	1.10927	1.61969e-12	1.3333	1.97978e-17	1.59819	2.28237e-24	0.0648395	0.676358
ENSRNOG00000009323	Fam214b	168.524	1.00571	2.78252e-13	0.424237	0.00281037	0.50859	0.00027954	0.848116	9.48428e-10	1.08069	5.38775e-15	0.0749773	0.561599
ENSRNOG00000046242	Klf7	1319.35	0.731434	0.000179457	0.728449	0.000191682	0.633919	0.00116781	0.603702	0.00199299	0.828392	2.21199e-05	0.0969577	0.618719
ENSRNOG00000024595	Cers6	1628.04	0.606195	7.78696e-06	0.789603	5.75655e-09	0.752102	2.82269e-08	0.917195	1.25938e-11	0.813968	1.92135e-09	0.207773	0.123407
ENSRNOG00000012062	Npc2	3340.92	0.861424	1.41063e-11	0.762868	2.24704e-09	1.10072	5.62488e-18	1.19558	6.2976e-21	1.13934	3.9238e-19	0.277916	0.0285527
ENSRNOG00000032798	Slco3a1	13860	1.23306	4.84438e-18	1.14561	8.84964e-16	1.60486	1.86088e-29	1.59847	3.10674e-29	1.54902	1.50147e-27	0.315954	0.0263502
ENSRNOG00000020533	Htra1	238.67	0.609747	0.030602	0.645323	0.0221206	0.925249	0.00103353	1.00696	0.000355584	0.973094	0.000558927	0.363347	0.197466
ENSRNOG00000019742	Stat3	3456.69	0.632063	1.8018e-05	0.425537	0.00391684	0.709552	1.47266e-06	0.82717	1.98371e-08	1.00885	7.56296e-12	0.376785	0.0104059
ENSRNOG00000017731	Agpat4	637.407	0.953754	1.53211e-09	1.09939	3.37341e-12	1.39561	7.12272e-19	1.49872	1.57315e-21	1.50258	1.3617e-21	0.548824	0.000395817
ENSRNOG00000025695	Tns3	575.311	0.939941	9.85212e-09	0.969655	3.49344e-09	1.2673	9.0141e-15	1.36628	6.32075e-17	1.5592	1.4063e-21	0.619262	0.000119274
ENSRNOG00000024852	Tmx4	56306.7	0.656455	2.259e-05	0.910448	4.17081e-09	1.3783	5.68483e-19	1.51816	1.11506e-22	1.51714	1.19168e-22	0.860683	2.74194e-08
ENSRNOG00000054890	Flna	13227.5	-0.0661021	0.559377	-0.802676	1.40572e-12	-1.18507	1.36874e-25	-1.38659	2.14517e-34	-1.38059	4.24953e-34	-1.31449	4.49504e-31
ENSRNOG00000019484	Slc6a9	546.846	0.458275	0.0056596	0.403811	0.0148992	-0.780874	2.99371e-06	-0.705119	2.46635e-05	-0.831921	7.0902e-07	-1.2902	1.13296e-14
ENSRNOG00000058470	Col12a1	78.0596	0.129186	0.635557	-0.7823	0.00423234	-0.825997	0.00250813	-1.19528	1.26942e-05	-0.944611	0.000557804	-1.0738	8.61946e-05
ENSRNOG00000034254	Actb	42468.5	0.198334	0.177432	-0.644482	1.17611e-05	-0.524472	0.000362173	-0.905353	7.48027e-10	-0.813343	3.20372e-08	-1.01168	6.04029e-12
ENSRNOG00000020246	Myl9	44.6025	-0.234238	0.389245	-0.941948	0.000573005	-0.419215	0.123572	-0.822858	0.00257701	-1.21752	8.92023e-06	-0.983281	0.000334606
ENSRNOG00000021438	Tuba1c	910.95	0.15707	0.223895	-0.0870271	0.501866	-0.306646	0.0179461	-0.572438	1.07051e-05	-0.650705	6.04837e-07	-0.807774	5.23439e-10
ENSRNOG00000000924	Slc7a1	3810.85	-0.160262	0.189017	-0.279639	0.0220029	-0.813873	2.72959e-11	-0.875981	7.74591e-13	-0.950815	7.7757e-15	-0.790553	1.03367e-10
ENSRNOG00000018232	Srf	1228.53	-0.30772	0.0200319	-0.626825	2.32691e-06	-0.621296	2.74656e-06	-1.18309	6.42876e-19	-1.0955	2.01739e-16	-0.787778	3.44509e-09
ENSRNOG00000004807	Arf2	804.709	0.336643	0.00864598	-0.08181	0.52561	-0.624205	1.39634e-06	-0.660004	3.50274e-07	-0.438547	0.000704232	-0.775191	1.77788e-09
ENSRNOG00000014475	Slc31a1	7607.06	-0.205384	0.120267	-0.692181	1.67448e-07	-0.561098	2.20259e-05	-0.695074	1.47823e-07	-0.875618	3.65957e-11	-0.670234	4.08162e-07
ENSRNOG00000011668	Nfil3	142.89	-0.0857242	0.678002	-0.345879	0.095741	-0.688471	0.000931081	-0.670457	0.00127961	-0.715942	0.000610308	-0.630217	0.00251935
ENSRNOG00000047761	Zfp326	286.893	-0.652114	0.000247895	-0.825347	3.86983e-06	-1.16063	8.84176e-11	-1.25515	2.65501e-12	-1.20716	1.87691e-11	-0.555046	0.00210264
ENSRNOG00000010100	Tyw5	266.438	-0.265475	0.0743705	-0.49794	0.000905469	-0.642765	1.7683e-05	-0.720769	1.63141e-06	-0.818018	6.51104e-08	-0.552543	0.000265221
ENSRNOG00000014838	Glipr2	600.53	-0.0828813	0.501254	-0.435225	0.000459847	-0.378623	0.00219711	-0.694868	2.37949e-08	-0.621272	6.27785e-07	-0.538391	1.52477e-05
ENSRNOG00000018125	Sephs1	921.157	-0.283902	0.00811308	-0.335559	0.00181233	-0.669017	5.28365e-10	-0.813031	5.51433e-14	-0.812509	6.76427e-14	-0.528607	1.11462e-06
ENSRNOG00000010799	Noct	451.354	-0.299981	0.0403507	-0.297331	0.0426006	-0.717425	1.06055e-06	-0.939388	2.03951e-10	-0.816356	3.34727e-08	-0.516374	0.000483784
ENSRNOG00000013412	Creb1	343.221	-0.175577	0.146644	-0.365245	0.0027845	-0.654428	8.83288e-08	-0.733415	2.49085e-09	-0.672354	5.1102e-08	-0.496777	5.60659e-05
ENSRNOG00000004332	Egfr	929.235	-0.85217	1.07913e-09	-1.08204	1.20751e-14	-1.09333	5.64316e-15	-1.15114	2.12125e-16	-1.33478	2.25073e-21	-0.482615	0.00062751
ENSRNOG00000053468	Tuba1b	14878.6	-0.160264	0.227742	-0.302909	0.0226429	-0.409404	0.00206293	-0.615951	3.57522e-06	-0.635738	1.72722e-06	-0.475474	0.000347154
ENSRNOG00000008956	Cdkn2c	829.034	-0.439313	0.00193983	-0.41749	0.00326534	-0.578442	4.53669e-05	-0.804834	1.521e-08	-0.865151	1.28364e-09	-0.425838	0.00285712
ENSRNOG00000004936	Sdc2	1693.26	-0.612463	0.00603499	-0.765323	0.000603409	-0.574648	0.00997942	-0.698562	0.00173858	-1.03149	3.8078e-06	-0.419023	0.0605348
ENSRNOG00000015413	Qpctl	631.306	-0.264261	0.0213756	-0.382913	0.000909377	-0.448693	9.65066e-05	-0.58882	3.4784e-07	-0.607055	1.66142e-07	-0.342794	0.00314657
ENSRNOG00000022261	Cenpu	520.966	-0.514307	0.000103303	-0.250279	0.0584985	-0.32097	0.0150128	-0.735628	3.19728e-08	-0.800577	2.07227e-09	-0.28627	0.0328755
ENSRNOG00000051499	Tcf3	3141.74	-0.316635	0.00299615	-0.18318	0.0860207	-0.489451	4.5205e-06	-0.606451	1.37137e-08	-0.574454	7.70616e-08	-0.257819	0.0159176
ENSRNOG00000010771	Pkd1	5173.2	-0.469249	0.000437709	-0.691364	2.25332e-07	-0.665839	6.09075e-07	-0.663539	6.67807e-07	-0.703276	1.39177e-07	-0.234027	0.0797981
ENSRNOG00000021264	Pcna	8617.23	-0.660348	3.0993e-06	-0.633107	7.78103e-06	-0.600383	2.22551e-05	-0.916176	9.83155e-11	-0.875116	6.45678e-10	-0.214768	0.12954
ENSRNOG00000002347	Rgl1	17.924	0.5386	0.0499298	0.638782	0.020161	0.219887	0.424978	0.777957	0.00452843	0.345249	0.211132	-0.193351	0.479045
ENSRNOG00000013239	Tle4	1043.61	-0.554611	9.49167e-08	-0.611537	4.51571e-09	-0.736991	1.45269e-12	-0.843806	6.39341e-16	-0.719919	5.5271e-12	-0.165309	0.11501
ENSRNOG00000003795	Angel2	809.584	-0.389404	0.00055562	-0.579443	3.25434e-07	-0.603837	9.21492e-08	-0.521417	3.97806e-06	-0.554218	1.02038e-06	-0.164814	0.147002
ENSRNOG00000002112	Zfp644	855.853	-0.506673	5.83024e-07	-0.565175	2.8591e-08	-0.717646	1.6848e-12	-0.803169	3.45574e-15	-0.665083	7.16782e-11	-0.15841	0.122253
ENSRNOG00000013934	Dennd2b	725.632	-0.959358	1.81652e-19	-0.957675	2.87702e-19	-0.789662	8.58326e-14	-0.893499	4.04604e-17	-1.0814	5.52117e-24	-0.122043	0.260061
ENSRNOG00000057760	Stil	444.11	-0.823311	5.90186e-07	-0.498704	0.00244615	-0.662711	5.59225e-05	-0.879995	9.63478e-08	-0.899807	5.28217e-08	-0.0764957	0.645483
ENSRNOG00000043077	Zfpm1	4686.84	-0.480231	8.19458e-05	-0.158412	0.193739	-0.469653	0.000116938	-0.600258	8.58895e-07	-0.54498	7.92798e-06	-0.0647489	0.595804
ENSRNOG00000002710	Cnst	1355.48	-0.528799	1.47373e-10	-0.445437	7.107e-08	-0.536027	7.94157e-11	-0.624233	4.43401e-14	-0.592291	9.12174e-13	-0.0634918	0.446153
ENSRNOG00000007805	Mybl2	3548.84	-0.737327	3.35055e-07	-0.390827	0.00681999	-0.557709	0.000112795	-0.821158	1.33496e-08	-0.789813	4.67889e-08	-0.0524869	0.716812
ENSRNOG00000001312	Pdgfa	651.358	-0.578034	1.90133e-09	-0.634414	5.8402e-11	-0.568851	3.18925e-09	-0.45842	1.79774e-06	-0.535519	2.99658e-08	0.0425157	0.66271
ENSRNOG00000001090	Stard13	204.219	0.563606	0.0461509	0.673395	0.0171981	0.564443	0.0458287	0.642698	0.0229763	0.618495	0.0286539	0.0548889	0.84603
ENSRNOG00000025245	RGD1311946	987.617	0.540706	6.31586e-06	0.601806	5.17613e-07	0.667152	2.39045e-08	0.534087	8.23122e-06	0.595795	6.71593e-07	0.0550899	0.642654
ENSRNOG00000017605	Gmds	943.486	0.497762	5.02775e-05	0.539856	1.12856e-05	0.612379	5.85511e-07	0.617399	4.81456e-07	0.552895	6.86619e-06	0.0551324	0.65086
ENSRNOG00000004364	Babam2	572.465	-0.531935	0.000409794	-0.697882	3.87805e-06	-0.522627	0.000512302	-0.51401	0.000638901	-0.469654	0.00183227	0.0622802	0.680328
ENSRNOG00000004479	Aurka	1893.5	-1.03677	2.3509e-09	-0.208083	0.230071	-0.613829	0.000401067	-0.9185	1.21189e-07	-0.946147	5.08555e-08	0.0906216	0.602399
ENSRNOG00000008937	Csrp1	11743.6	0.419571	1.57067e-06	0.306221	0.000460614	0.664265	2.82116e-14	0.529369	1.36413e-09	0.60738	3.60901e-12	0.187809	0.0313542
ENSRNOG00000059801	Lima1	2161.48	-0.955911	6.90804e-19	-0.867353	8.4109e-16	-0.568116	1.21574e-07	-0.53641	5.89854e-07	-0.723625	1.7887e-11	0.232286	0.0316967
ENSRNOG00000037509	Chek2	547.562	-0.962182	2.86741e-13	-0.529941	5.36609e-05	-0.466871	0.000351168	-0.606292	3.71333e-06	-0.728013	3.21447e-08	0.234169	0.0786261
ENSRNOG00000009085	Prkag2	4944.72	-0.631126	7.92247e-14	-0.643415	2.7671e-14	-0.442861	1.52866e-07	-0.429041	3.69886e-07	-0.388573	4.18965e-06	0.242552	0.00414438
ENSRNOG00000007607	Nr4a1	471.899	0.0982848	0.634521	0.381605	0.0648075	0.669708	0.00116486	0.41131	0.0463719	0.343896	0.096136	0.245611	0.23391
ENSRNOG00000027002	Mast4	26.8433	0.362852	0.19108	0.459245	0.0981566	0.478136	0.0845718	0.852985	0.00205416	0.644478	0.0201468	0.281626	0.307704
ENSRNOG00000022636	Alpk1	482.001	0.447457	0.00858604	0.567349	0.000866772	0.563547	0.000917821	0.656883	0.000111557	0.759342	8.01313e-06	0.311885	0.064766
ENSRNOG00000024530	Lyrm1	164.726	0.331677	0.128263	0.374932	0.0859732	0.292264	0.180082	0.311924	0.152766	0.661258	0.00239303	0.329581	0.127741
ENSRNOG00000053450	Myadm	7624.65	0.392914	0.00139191	0.281159	0.0222418	0.65368	1.03976e-07	0.687145	2.24821e-08	0.767235	4.29436e-10	0.374321	0.0022976
ENSRNOG00000009658	Rnf19a	4678.8	0.428334	0.000173705	0.549844	1.4449e-06	0.738531	9.2252e-11	0.865998	3.00233e-14	0.833776	2.62171e-13	0.405442	0.000365862
ENSRNOG00000009184	Foxp1	141.11	-0.690849	6.26215e-05	-0.24946	0.144947	-0.183521	0.279778	-0.388381	0.0232442	-0.258235	0.131614	0.432614	0.0127212
ENSRNOG00000009131	Zc3h12a	78.431	0.400908	0.0800373	0.571551	0.0125795	0.849166	0.00018578	0.73244	0.00130731	0.879462	0.00011384	0.478553	0.0331655
ENSRNOG00000005971	Gpr176	1422.66	0.287732	0.00285615	0.331011	0.000614827	0.657919	7.15869e-12	0.767056	1.30751e-15	0.77835	5.52426e-16	0.490617	2.64994e-07
ENSRNOG00000006075	Fez1	3053.81	-0.853134	3.27965e-16	-0.455225	1.29495e-05	-0.405687	9.94237e-05	-0.303537	0.00358734	-0.308272	0.00312103	0.544862	1.92179e-07
ENSRNOG00000018184	Tpm1	2011.28	0.117119	0.192247	0.211762	0.0185083	0.457044	3.23414e-07	0.706958	2.48333e-15	0.707037	2.67996e-15	0.589918	3.49208e-11
ENSRNOG00000016225	Fgd3	307.962	0.346889	0.0592613	0.48031	0.00904635	0.945091	2.30667e-07	0.908966	6.6856e-07	0.98582	7.17577e-08	0.638932	0.000429931
ENSRNOG00000042668	Msrb3	1101.27	-1.1396	5.89722e-21	-0.695917	8.70043e-09	-0.448465	0.000194545	-0.406403	0.000736813	-0.451544	0.000181475	0.688053	1.59817e-08
ENSRNOG00000001424	Cux1	3107.96	-0.0762549	0.5228	0.197834	0.0972174	0.364764	0.00219748	0.416306	0.000474773	0.625994	1.4754e-07	0.702249	3.65334e-09
ENSRNOG00000015658	Sorbs1	1446.04	0.286889	0.122632	0.558464	0.00264827	0.640204	0.000564349	0.836112	6.65744e-06	0.993068	8.79937e-08	0.706178	0.000138965
ENSRNOG00000026490	Dnm3	838.738	0.0795709	0.757813	0.318011	0.217794	0.583188	0.0237675	0.796789	0.0020071	0.825392	0.00137499	0.745821	0.00382621
ENSRNOG00000029242	Plekho2	220.147	0.380374	0.090343	0.609176	0.00666083	0.846951	0.00015415	1.00959	6.39019e-06	1.14815	2.86752e-07	0.767775	0.000556794
ENSRNOG00000033445	AABR07049060.1	52.7599	-0.209946	0.380504	0.391204	0.0987336	0.575802	0.0142983	0.721229	0.00213093	0.566895	0.016381	0.776841	0.000998668
ENSRNOG00000017428	Map1b	85217.4	0.542129	6.63304e-05	0.731945	7.21284e-08	0.721698	1.09325e-07	1.1262	1.1594e-16	1.34244	5.16185e-23	0.800316	3.86734e-09
ENSRNOG00000014524	S1pr3	56.3244	-0.132996	0.511395	0.398258	0.0448537	1.00729	1.51744e-07	0.893674	3.78285e-06	0.67869	0.000545432	0.811686	3.10602e-05
ENSRNOG00000000635	Arid5b	38.5025	0.432741	0.121762	0.811182	0.00369128	1.06998	0.000124363	1.41732	3.62454e-07	1.52887	4.08101e-08	1.09613	7.84175e-05
ENSRNOG00000057451	Itga5	11.2399	0.0282047	0.915977	0.450324	0.0931654	0.90423	0.000808935	1.01251	0.000176643	1.30246	1.43668e-06	1.27425	2.63922e-06

### Sheet: MRTFtargets_UPegulated
Table S3b. Gene ontology analysis of SRF/MRTF target genes upregulated during NGF driven PC6.3 cells differentiation. Top clusters from Figure 2B
			Day1		Day2		Day3		Day4		Day5					Category	Term	Count	%	P-Value	Benjamini
Ensembl_gene_ID	Gene Name	baseMean	log2FoldChange	pvalue	log2FoldChange.1	pvalue.1	log2FoldChange.2	pvalue.2	log2FoldChange.3	pvalue.3	log2FoldChange.4	pvalue.4				GOTERM_CC_DIRECT	focal adhesion	9	16.1	1e-05	0.0013	5
ENSRNOG00000033445	AABR07049060.1	52.7599	-0.209946	0.380504	0.391204	0.0987336	0.575802	0.0142983	0.721229	0.00213093	0.566895	0.016381				GOTERM_CC_DIRECT	cytoskeleton	5	8.9	0.004	0.27	2.39794
ENSRNOG00000014524	S1pr3	56.3244	-0.132996	0.511395	0.398258	0.0448537	1.00729	1.51744e-07	0.893674	3.78285e-06	0.67869	0.000545432				GOTERM_BP_DIRECT	regulation of cell shape	4	7.1	0.005	1	2.30103
ENSRNOG00000001424	Cux1	3107.96	-0.0762549	0.5228	0.197834	0.0972174	0.364764	0.00219748	0.416306	0.000474773	0.625994	1.4754e-07				GOTERM_BP_DIRECT	positive regulation of axon extension	3	5.4	0.0056	1	2.25181
ENSRNOG00000057451	Itga5	11.2399	0.0282047	0.915977	0.450324	0.0931654	0.90423	0.000808935	1.01251	0.000176643	1.30246	1.43668e-06
ENSRNOG00000026490	Dnm3	838.738	0.0795709	0.757813	0.318011	0.217794	0.583188	0.0237675	0.796789	0.0020071	0.825392	0.00137499
ENSRNOG00000007607	Nr4a1	471.899	0.0982848	0.634521	0.381605	0.0648075	0.669708	0.00116486	0.41131	0.0463719	0.343896	0.096136
ENSRNOG00000018184	Tpm1	2011.28	0.117119	0.192247	0.211762	0.0185083	0.457044	3.23414e-07	0.706958	2.48333e-15	0.707037	2.67996e-15
ENSRNOG00000015658	Sorbs1	1446.04	0.286889	0.122632	0.558464	0.00264827	0.640204	0.000564349	0.836112	6.65744e-06	0.993068	8.79937e-08
ENSRNOG00000005971	Gpr176	1422.66	0.287732	0.00285615	0.331011	0.000614827	0.657919	7.15869e-12	0.767056	1.30751e-15	0.77835	5.52426e-16
ENSRNOG00000024530	Lyrm1	164.726	0.331677	0.128263	0.374932	0.0859732	0.292264	0.180082	0.311924	0.152766	0.661258	0.00239303
ENSRNOG00000016225	Fgd3	307.962	0.346889	0.0592613	0.48031	0.00904635	0.945091	2.30667e-07	0.908966	6.6856e-07	0.98582	7.17577e-08
ENSRNOG00000027002	Mast4	26.8433	0.362852	0.19108	0.459245	0.0981566	0.478136	0.0845718	0.852985	0.00205416	0.644478	0.0201468
ENSRNOG00000029242	Plekho2	220.147	0.380374	0.090343	0.609176	0.00666083	0.846951	0.00015415	1.00959	6.39019e-06	1.14815	2.86752e-07
ENSRNOG00000053450	Myadm	7624.65	0.392914	0.00139191	0.281159	0.0222418	0.65368	1.03976e-07	0.687145	2.24821e-08	0.767235	4.29436e-10
ENSRNOG00000009131	Zc3h12a	78.431	0.400908	0.0800373	0.571551	0.0125795	0.849166	0.00018578	0.73244	0.00130731	0.879462	0.00011384
ENSRNOG00000008937	Csrp1	11743.6	0.419571	1.57067e-06	0.306221	0.000460614	0.664265	2.82116e-14	0.529369	1.36413e-09	0.60738	3.60901e-12
ENSRNOG00000009658	Rnf19a	4678.8	0.428334	0.000173705	0.549844	1.4449e-06	0.738531	9.2252e-11	0.865998	3.00233e-14	0.833776	2.62171e-13
ENSRNOG00000000635	Arid5b	38.5025	0.432741	0.121762	0.811182	0.00369128	1.06998	0.000124363	1.41732	3.62454e-07	1.52887	4.08101e-08
ENSRNOG00000022636	Alpk1	482.001	0.447457	0.00858604	0.567349	0.000866772	0.563547	0.000917821	0.656883	0.000111557	0.759342	8.01313e-06
ENSRNOG00000017605	Gmds	943.486	0.497762	5.02775e-05	0.539856	1.12856e-05	0.612379	5.85511e-07	0.617399	4.81456e-07	0.552895	6.86619e-06
ENSRNOG00000002347	Rgl1	17.924	0.5386	0.0499298	0.638782	0.020161	0.219887	0.424978	0.777957	0.00452843	0.345249	0.211132
ENSRNOG00000025245	RGD1311946	987.617	0.540706	6.31586e-06	0.601806	5.17613e-07	0.667152	2.39045e-08	0.534087	8.23122e-06	0.595795	6.71593e-07
ENSRNOG00000017428	Map1b	85217.4	0.542129	6.63304e-05	0.731945	7.21284e-08	0.721698	1.09325e-07	1.1262	1.1594e-16	1.34244	5.16185e-23
ENSRNOG00000001090	Stard13	204.219	0.563606	0.0461509	0.673395	0.0171981	0.564443	0.0458287	0.642698	0.0229763	0.618495	0.0286539
ENSRNOG00000024595	Cers6	1628.04	0.606195	7.78696e-06	0.789603	5.75655e-09	0.752102	2.82269e-08	0.917195	1.25938e-11	0.813968	1.92135e-09
ENSRNOG00000020533	Htra1	238.67	0.609747	0.030602	0.645323	0.0221206	0.925249	0.00103353	1.00696	0.000355584	0.973094	0.000558927
ENSRNOG00000019742	Stat3	3456.69	0.632063	1.8018e-05	0.425537	0.00391684	0.709552	1.47266e-06	0.82717	1.98371e-08	1.00885	7.56296e-12
ENSRNOG00000024852	Tmx4	56306.7	0.656455	2.259e-05	0.910448	4.17081e-09	1.3783	5.68483e-19	1.51816	1.11506e-22	1.51714	1.19168e-22
ENSRNOG00000014872	Sec24d	2297.13	0.674036	3.13632e-09	0.264527	0.0204186	0.17055	0.134638	0.305347	0.00737805	0.333472	0.00345433
ENSRNOG00000014162	Plekhb2	9497.26	0.68337	1.85813e-19	0.650293	9.53134e-18	0.426615	1.81506e-08	0.487551	1.2554e-10	0.581628	1.69065e-14
ENSRNOG00000047896	Kctd10	4118.62	0.689721	1.44751e-34	0.567785	8.40848e-24	0.3564	2.68219e-10	0.350971	5.19976e-10	0.468412	1.15665e-16
ENSRNOG00000046242	Klf7	1319.35	0.731434	0.000179457	0.728449	0.000191682	0.633919	0.00116781	0.603702	0.00199299	0.828392	2.21199e-05
ENSRNOG00000013653	Pdlim7	1040.86	0.758341	1.6361e-17	0.499284	2.6125e-08	0.393822	1.07813e-05	0.277184	0.00203266	0.501283	2.30213e-08
ENSRNOG00000007136	Anxa7	6973.78	0.76198	1.70511e-20	0.400182	1.14408e-06	0.272999	0.000899282	0.310112	0.000162499	0.364059	9.62207e-06
ENSRNOG00000004139	Ndel1	3834.71	0.770344	5.75903e-20	0.689723	2.87352e-16	0.759296	1.88322e-19	0.797248	2.83196e-21	0.831816	5.47671e-23
ENSRNOG00000009592	Cyb5r3	3434.22	0.779844	3.81618e-11	0.521149	1.02202e-05	0.448411	0.000145514	0.390361	0.00094808	0.52478	8.85438e-06
ENSRNOG00000030266	Plekhg2	844.577	0.785145	3.94278e-10	0.887542	1.58566e-12	0.630336	5.22187e-07	0.704501	2.04572e-08	0.730099	6.48647e-09
ENSRNOG00000004621	Rtn4	22080.7	0.798456	3.99395e-17	0.596018	3.42482e-10	0.608279	1.46804e-10	0.632011	2.7674e-11	0.576912	1.22506e-09
ENSRNOG00000009630	Hsd17b12	3961.61	0.810704	1.89398e-16	0.71031	5.93807e-13	0.664311	1.57675e-11	0.669264	1.12818e-11	0.565309	1.01411e-08
ENSRNOG00000003745	Atf3	206.022	0.824938	9.45293e-05	0.658348	0.00188891	0.355498	0.0935733	0.354109	0.0951216	0.759789	0.000331762
ENSRNOG00000056038	Ehbp1l1	966.112	0.826671	8.43333e-19	0.475399	4.45448e-07	0.346522	0.000226788	0.287696	0.00226516	0.333103	0.0004204
ENSRNOG00000012062	Npc2	3340.92	0.861424	1.41063e-11	0.762868	2.24704e-09	1.10072	5.62488e-18	1.19558	6.2976e-21	1.13934	3.9238e-19
ENSRNOG00000030118	Msn	19434.8	0.870486	8.34514e-22	0.493571	5.38939e-08	0.418746	3.9427e-06	0.448156	7.88292e-07	0.529279	5.48727e-09
ENSRNOG00000018237	Gstp1	2355.58	0.892106	0.000633491	0.677066	0.00951374	0.9547	0.000255512	0.783173	0.00270368	0.658355	0.0116903
ENSRNOG00000001470	Limk1	2035.28	0.91199	6.2151e-20	0.711118	1.16887e-12	0.394268	8.17698e-05	0.520615	1.95597e-07	0.639095	1.70568e-10
ENSRNOG00000001436	Ywhag	18021.1	0.922545	1.0372e-19	0.856867	3.26672e-17	0.642049	2.58726e-10	0.656271	1.03739e-10	0.780211	1.57294e-14
ENSRNOG00000025695	Tns3	575.311	0.939941	9.85212e-09	0.969655	3.49344e-09	1.2673	9.0141e-15	1.36628	6.32075e-17	1.5592	1.4063e-21
ENSRNOG00000017731	Agpat4	637.407	0.953754	1.53211e-09	1.09939	3.37341e-12	1.39561	7.12272e-19	1.49872	1.57315e-21	1.50258	1.3617e-21
ENSRNOG00000010106	Faxc	646.596	0.987656	3.27634e-05	0.930206	9.21293e-05	0.79035	0.000890514	0.706554	0.00297819	0.729616	0.00216766
ENSRNOG00000009323	Fam214b	168.524	1.00571	2.78252e-13	0.424237	0.00281037	0.50859	0.00027954	0.848116	9.48428e-10	1.08069	5.38775e-15
ENSRNOG00000059461	B4galt1	954.887	1.07999	6.98102e-23	0.820496	9.95805e-14	0.881848	9.83707e-16	0.908588	1.37307e-16	0.946604	7.96794e-18
ENSRNOG00000032798	Slco3a1	13860	1.23306	4.84438e-18	1.14561	8.84964e-16	1.60486	1.86088e-29	1.59847	3.10674e-29	1.54902	1.50147e-27
ENSRNOG00000023896	Dusp6	1963.78	1.49113	NA	1.47917	NA	1.17382	NA	0.993961	NA	1.00612	NA
ENSRNOG00000010824	Parp8	1385.75	1.53335	1.42288e-22	1.41048	2.61444e-19	1.10927	1.61969e-12	1.3333	1.97978e-17	1.59819	2.28237e-24
ENSRNOG00000013656	Lpar1	466.989	1.55546	8.96312e-27	1.25585	7.97034e-18	1.13918	5.56395e-15	1.15405	2.60164e-15	1.36726	6.80805e-21
ENSRNOG00000018484	Plk3	751.281	1.6677	1.79876e-53	1.23131	1.747e-29	1.0151	1.42992e-20	0.777878	1.38524e-12	0.773882	2.12339e-12
ENSRNOG00000018500	Frmd4a	771.043	1.90525	5.98896e-30	1.97605	4.64382e-32	1.53575	5.66154e-20	1.49219	6.37728e-19	1.60555	1.20115e-21
ENSRNOG00000053550	Itga1	2335.44	2.13155	4.08885e-33	1.94404	8.377e-28	1.63988	3.01766e-20	1.68665	2.52228e-21	1.44054	5.86295e-16
ENSRNOG00000002436	Mmd	11339.1	3.02616	5.21836e-63	2.27994	1.62037e-36	1.84951	1.34475e-24	1.67237	2.11697e-20	1.6764	1.72593e-20

### Sheet: MRTFtargets_DOWNregulated
Table S3c. Gene ontology analysis of SRF/MRTF target genes downregulated during NGF driven PC6.3 cells differentiation. Bottom clusters from Figure 2B
			Day1		Day2		Day3		Day4		Day5					Category	Term	Count	%	P-Value	Benjamini
Ensembl_gene_ID	Gene Name	baseMean	log2FoldChange	pvalue	log2FoldChange.1	pvalue.1	log2FoldChange.2	pvalue.2	log2FoldChange.3	pvalue.3	log2FoldChange.4	pvalue.4				GOTERM_BP_DIRECT	sarcomere organization	5	9.3	1.9e-06	0.0011	5.72125
ENSRNOG00000013239	Tle4	1043.61	-0.554611	9.49167e-08	-0.611537	4.51571e-09	-0.736991	1.45269e-12	-0.843806	6.39341e-16	-0.719919	5.5271e-12				GOTERM_BP_DIRECT	platelet aggregation	5	9.3	5.9e-06	0.0018	5.22915
ENSRNOG00000002112	Zfp644	855.853	-0.506673	5.83024e-07	-0.565175	2.8591e-08	-0.717646	1.6848e-12	-0.803169	3.45574e-15	-0.665083	7.16782e-11				GOTERM_BP_DIRECT	platelet formation	4	7.4	3e-05	0.006	4.52288
ENSRNOG00000047761	Zfp326	286.893	-0.652114	0.000247895	-0.825347	3.86983e-06	-1.16063	8.84176e-11	-1.25515	2.65501e-12	-1.20716	1.87691e-11				GOTERM_CC_DIRECT	focal adhesion	8	14.8	7.7e-05	0.011	4.11351
ENSRNOG00000010771	Pkd1	5173.2	-0.469249	0.000437709	-0.691364	2.25332e-07	-0.665839	6.09075e-07	-0.663539	6.67807e-07	-0.703276	1.39177e-07				GOTERM_CC_DIRECT	dense body	3	5.6	0.00014	0.011	3.85387
ENSRNOG00000003795	Angel2	809.584	-0.389404	0.00055562	-0.579443	3.25434e-07	-0.603837	9.21492e-08	-0.521417	3.97806e-06	-0.554218	1.02038e-06				GOTERM_BP_DIRECT	circadian rhythm	5	9.3	0.00042	0.064	3.37675
ENSRNOG00000004332	Egfr	929.235	-0.85217	1.07913e-09	-1.08204	1.20751e-14	-1.09333	5.64316e-15	-1.15114	2.12125e-16	-1.33478	2.25073e-21				GOTERM_MF_DIRECT	transcription factor binding	7	13	0.00044	0.028	3.35655
ENSRNOG00000013934	Dennd2b	725.632	-0.959358	1.81652e-19	-0.957675	2.87702e-19	-0.789662	8.58326e-14	-0.893499	4.04604e-17	-1.0814	5.52117e-24				GOTERM_BP_DIRECT	actin cytoskeleton organization	5	9.3	0.00057	0.069	3.24413
ENSRNOG00000004936	Sdc2	1693.26	-0.612463	0.00603499	-0.765323	0.000603409	-0.574648	0.00997942	-0.698562	0.00173858	-1.03149	3.8078e-06
ENSRNOG00000059801	Lima1	2161.48	-0.955911	6.90804e-19	-0.867353	8.4109e-16	-0.568116	1.21574e-07	-0.53641	5.89854e-07	-0.723625	1.7887e-11
ENSRNOG00000009085	Prkag2	4944.72	-0.631126	7.92247e-14	-0.643415	2.7671e-14	-0.442861	1.52866e-07	-0.429041	3.69886e-07	-0.388573	4.18965e-06
ENSRNOG00000001312	Pdgfa	651.358	-0.578034	1.90133e-09	-0.634414	5.8402e-11	-0.568851	3.18925e-09	-0.45842	1.79774e-06	-0.535519	2.99658e-08
ENSRNOG00000004364	Babam2	572.465	-0.531935	0.000409794	-0.697882	3.87805e-06	-0.522627	0.000512302	-0.51401	0.000638901	-0.469654	0.00183227
ENSRNOG00000057760	Stil	444.11	-0.823311	5.90186e-07	-0.498704	0.00244615	-0.662711	5.59225e-05	-0.879995	9.63478e-08	-0.899807	5.28217e-08
ENSRNOG00000007805	Mybl2	3548.84	-0.737327	3.35055e-07	-0.390827	0.00681999	-0.557709	0.000112795	-0.821158	1.33496e-08	-0.789813	4.67889e-08
ENSRNOG00000021264	Pcna	8617.23	-0.660348	3.0993e-06	-0.633107	7.78103e-06	-0.600383	2.22551e-05	-0.916176	9.83155e-11	-0.875116	6.45678e-10
ENSRNOG00000002710	Cnst	1355.48	-0.528799	1.47373e-10	-0.445437	7.107e-08	-0.536027	7.94157e-11	-0.624233	4.43401e-14	-0.592291	9.12174e-13
ENSRNOG00000004479	Aurka	1893.5	-1.03677	2.3509e-09	-0.208083	0.230071	-0.613829	0.000401067	-0.9185	1.21189e-07	-0.946147	5.08555e-08
ENSRNOG00000043077	Zfpm1	4686.84	-0.480231	8.19458e-05	-0.158412	0.193739	-0.469653	0.000116938	-0.600258	8.58895e-07	-0.54498	7.92798e-06
ENSRNOG00000022261	Cenpu	520.966	-0.514307	0.000103303	-0.250279	0.0584985	-0.32097	0.0150128	-0.735628	3.19728e-08	-0.800577	2.07227e-09
ENSRNOG00000042668	Msrb3	1101.27	-1.1396	5.89722e-21	-0.695917	8.70043e-09	-0.448465	0.000194545	-0.406403	0.000736813	-0.451544	0.000181475
ENSRNOG00000006075	Fez1	3053.81	-0.853134	3.27965e-16	-0.455225	1.29495e-05	-0.405687	9.94237e-05	-0.303537	0.00358734	-0.308272	0.00312103
ENSRNOG00000009184	Foxp1	141.11	-0.690849	6.26215e-05	-0.24946	0.144947	-0.183521	0.279778	-0.388381	0.0232442	-0.258235	0.131614
ENSRNOG00000037509	Chek2	547.562	-0.962182	2.86741e-13	-0.529941	5.36609e-05	-0.466871	0.000351168	-0.606292	3.71333e-06	-0.728013	3.21447e-08
ENSRNOG00000054890	Flna	13227.5	-0.0661021	0.559377	-0.802676	1.40572e-12	-1.18507	1.36874e-25	-1.38659	2.14517e-34	-1.38059	4.24953e-34
ENSRNOG00000011668	Nfil3	142.89	-0.0857242	0.678002	-0.345879	0.095741	-0.688471	0.000931081	-0.670457	0.00127961	-0.715942	0.000610308
ENSRNOG00000013412	Creb1	343.221	-0.175577	0.146644	-0.365245	0.0027845	-0.654428	8.83288e-08	-0.733415	2.49085e-09	-0.672354	5.1102e-08
ENSRNOG00000000924	Slc7a1	3810.85	-0.160262	0.189017	-0.279639	0.0220029	-0.813873	2.72959e-11	-0.875981	7.74591e-13	-0.950815	7.7757e-15
ENSRNOG00000018232	Srf	1228.53	-0.30772	0.0200319	-0.626825	2.32691e-06	-0.621296	2.74656e-06	-1.18309	6.42876e-19	-1.0955	2.01739e-16
ENSRNOG00000053468	Tuba1b	14878.6	-0.160264	0.227742	-0.302909	0.0226429	-0.409404	0.00206293	-0.615951	3.57522e-06	-0.635738	1.72722e-06
ENSRNOG00000014838	Glipr2	600.53	-0.0828813	0.501254	-0.435225	0.000459847	-0.378623	0.00219711	-0.694868	2.37949e-08	-0.621272	6.27785e-07
ENSRNOG00000010100	Tyw5	266.438	-0.265475	0.0743705	-0.49794	0.000905469	-0.642765	1.7683e-05	-0.720769	1.63141e-06	-0.818018	6.51104e-08
ENSRNOG00000015413	Qpctl	631.306	-0.264261	0.0213756	-0.382913	0.000909377	-0.448693	9.65066e-05	-0.58882	3.4784e-07	-0.607055	1.66142e-07
ENSRNOG00000008956	Cdkn2c	829.034	-0.439313	0.00193983	-0.41749	0.00326534	-0.578442	4.53669e-05	-0.804834	1.521e-08	-0.865151	1.28364e-09
ENSRNOG00000010799	Noct	451.354	-0.299981	0.0403507	-0.297331	0.0426006	-0.717425	1.06055e-06	-0.939388	2.03951e-10	-0.816356	3.34727e-08
ENSRNOG00000018125	Sephs1	921.157	-0.283902	0.00811308	-0.335559	0.00181233	-0.669017	5.28365e-10	-0.813031	5.51433e-14	-0.812509	6.76427e-14
ENSRNOG00000051499	Tcf3	3141.74	-0.316635	0.00299615	-0.18318	0.0860207	-0.489451	4.5205e-06	-0.606451	1.37137e-08	-0.574454	7.70616e-08
ENSRNOG00000020246	Myl9	44.6025	-0.234238	0.389245	-0.941948	0.000573005	-0.419215	0.123572	-0.822858	0.00257701	-1.21752	8.92023e-06
ENSRNOG00000014475	Slc31a1	7607.06	-0.205384	0.120267	-0.692181	1.67448e-07	-0.561098	2.20259e-05	-0.695074	1.47823e-07	-0.875618	3.65957e-11
ENSRNOG00000058470	Col12a1	78.0596	0.129186	0.635557	-0.7823	0.00423234	-0.825997	0.00250813	-1.19528	1.26942e-05	-0.944611	0.000557804
ENSRNOG00000034254	Actb	42468.5	0.198334	0.177432	-0.644482	1.17611e-05	-0.524472	0.000362173	-0.905353	7.48027e-10	-0.813343	3.20372e-08
ENSRNOG00000004807	Arf2	804.709	0.336643	0.00864598	-0.08181	0.52561	-0.624205	1.39634e-06	-0.660004	3.50274e-07	-0.438547	0.000704232
ENSRNOG00000021438	Tuba1c	910.95	0.15707	0.223895	-0.0870271	0.501866	-0.306646	0.0179461	-0.572438	1.07051e-05	-0.650705	6.04837e-07
ENSRNOG00000019484	Slc6a9	546.846	0.458275	0.0056596	0.403811	0.0148992	-0.780874	2.99371e-06	-0.705119	2.46635e-05	-0.831921	7.0902e-07
ENSRNOG00000000967	Aacs	3322.41	0.915362	3.16789e-09	0.0671112	0.664535	-0.216749	0.161365	-0.409554	0.00817247	-0.446339	0.00396277
ENSRNOG00000016367	Vasp	2797.18	0.6561	6.68101e-12	0.222706	0.0201957	-0.0523704	0.585013	-0.210353	0.0285375	-0.175093	0.0686033
ENSRNOG00000050997	Ifrd1	878.651	0.985494	0.00010811	1.14547	6.7938e-06	-0.0330257	0.896836	-0.0534978	0.833657	-0.20181	0.428384
ENSRNOG00000043465	Arc	3125.08	0.744506	0.00107212	0.210453	0.355298	0.143905	0.527312	-0.161368	0.478512	-0.235374	0.30133
ENSRNOG00000036701	Actg1	6832.65	0.740755	9.69497e-06	0.212199	0.205227	0.178173	0.287415	-0.101764	0.543549	-0.109083	0.515008
ENSRNOG00000016924	Acly	34703.6	0.987448	3.16339e-31	0.471901	2.81597e-08	0.0706746	0.405698	-0.147901	0.0819176	-0.131566	0.121783
ENSRNOG00000056756	Actn1	16804.4	1.28899	3.92127e-21	0.730853	8.88434e-08	0.145372	0.287499	0.00329501	0.980769	-0.0272667	0.84191
ENSRNOG00000028498	Wdr1	6423.57	0.67757	3.50808e-10	0.213285	0.0485295	0.220722	0.0410954	0.117271	0.277997	0.132672	0.219858
ENSRNOG00000012709	Bag2	475.485	0.755158	2.70278e-10	0.319859	0.00818439	0.206114	0.0875467	0.288085	0.0169503	0.163335	0.178614
ENSRNOG00000014453	Anxa5	8241.79	1.51162	3.39895e-23	0.94759	5.0877e-10	0.773448	3.89146e-07	0.336836	0.0271759	0.213176	0.162221
ENSRNOG00000020552	Fosl1	1004.48	2.4329	9.58553e-48	1.54314	4.29643e-20	0.957649	1.27972e-08	0.495897	0.00331894	0.617644	0.00025559
